# A piRNA-lncRNA regulatory network initiates responder and trailer piRNA formation during mosquito embryonic development

**DOI:** 10.1101/2020.03.23.003038

**Authors:** Valerie Betting, Joep Joosten, Rebecca Halbach, Melissa Thaler, Pascal Miesen, Ronald P. Van Rij

## Abstract

PIWI-interacting (pi)RNAs are small silencing RNAs that are crucial for the defense against transposable elements in germline tissues of animals. In *Aedes aegypti* mosquitoes, the piRNA pathway also contributes to gene regulation in somatic tissues, illustrating additional roles for piRNAs and PIWI proteins besides transposon repression. Here, we identify a highly abundant endogenous piRNA (propiR1) that associates with both Piwi4 and Piwi5. PropiR1-mediated target silencing requires base pairing in the seed region with supplemental base pairing at the piRNA 3’ end. Yet, propiR1 represses a limited set of targets, among which the lncRNA *AAEL027353* (*lnc027353*). Slicing of *lnc027353* initiates production of responder and trailer piRNAs from the cleavage fragment. Expression of propiR1 commences early during embryonic development and mediates degradation of maternally provided *lnc027353*. Both propiR1 and its lncRNA target are conserved in the closely related *Aedes albopictus* mosquito, underscoring the importance of this regulatory network for mosquito development.
