## Supplemental Table S3 for "A piRNA-lncRNA regulatory network initiates responder and trailer piRNA formation during mosquito embryonic development"

### Sheet: Sheet1
Oligos used for cloning reporters (bold font indicates mismatches relative to fully complementary target site)
F_ propiR1_target	AATGACCATCAATTTTGCAAATTGTAAGTCGTATGTCCCGCGGCTGCGTTT
R_ propiR1_target	AAACGCAGCCGCGGGACATACGACTTACAATTTGCAAAATTGATGGTCATTGC
F_ propiR1_mut1-3	AATGACCATCAATTTTGCAAATTGTAAGTCGTATCAGCCGCGGCTGCGTTT
R_ propiR1_mut1-3	AAACGCAGCCGCGGCTGATACGACTTACAATTTGCAAAATTGATGGTCATTGC
F_ propiR1_mut4-6	AATGACCATCAATTTTGCAAATTGTAAGTCGATAGTCCCGCGGCTGCGTTT
R_ propiR1_mut4-6	AAACGCAGCCGCGGGACTATCGACTTACAATTTGCAAAATTGATGGTCATTGC
F_ propiR1_7-9	AATGACCATCAATTTTGCAAATTGTAAGAGCTATGTCCCGCGGCTGCGTTT
R_ propiR1_7-9	AAACGCAGCCGCGGGACATAGCTCTTACAATTTGCAAAATTGATGGTCATTGC
F_ propiR1_10-12	AATGACCATCAATTTTGCAAATTGTTTCTCGTATGTCCCGCGGCTGCGTTT
R_ propiR1_10-1	AAACGCAGCCGCGGGACATACGAGAAACAATTTGCAAAATTGATGGTCATTGC
F_ propiR1_27-30	AATGACCTAGAATTTTGCAAATTGTAAGTCGTATGTCCCGCGGCTGCGTTT
R_ propiR1_27-30	AAACGCAGCCGCGGGACATACGACTTACAATTTGCAAAATTCTAGGTCATTGC
F_ propiR1_24-30	AATGACCTAGTTATTTGCAAATTGTAAGTCGTATGTCCCGCGGCTGCGTTT
R_ propiR1_24-30	AAACGCAGCCGCGGGACATACGACTTACAATTTGCAAATAACTAGGTCATTGC
F_ propiR1_21-30	AATGACCTAGTTAAAAGCAAATTGTAAGTCGTATGTCCCGCGGCTGCGTTT
R_ propiR1_21-30	AAACGCAGCCGCGGGACATACGACTTACAATTTGCTTTTAACTAGGTCATTGC
F_ propiR1_18-30	AATGACCTAGTTAAAACGTAATTGTAAGTCGTATGTCCCGCGGCTGCGTTT
R_ propiR1_18-30	AAACGCAGCCGCGGGACATACGACTTACAATTACGTTTTAACTAGGTCATTGC
F_ propiR1_15-30	AATGACCTAGTTAAAACGTTTATGTAAGTCGTATGTCCCGCGGCTGCGTTT
R_ propiR1_15-30	AAACGCAGCCGCGGGACATACGACTTACATAAACGTTTTAACTAGGTCATTGC
F_ propiR1_12-30	AATGACCTAGTTAAAACGTTTAACAAAGTCGTATGTCCCGCGGCTGCGTTT
R_ propiR1_12-30	AAACGCAGCCGCGGGACATACGACTTTGTTAAACGTTTTAACTAGGTCATTGC
F_ propiR1_mut1	AATGACCATCAATTTTGCAAATTGTAAGTCGTATGTGCCGCGGCTGCGTTT
R_ propiR1_mut1	AAACGCAGCCGCGGCACATACGACTTACAATTTGCAAAATTGATGGTCATTGC
F_ propiR1_mut2	AATGACCATCAATTTTGCAAATTGTAAGTCGTATGACCCGCGGCTGCGTTT
R_ propiR1_mut2	AAACGCAGCCGCGGGTCATACGACTTACAATTTGCAAAATTGATGGTCATTGC
F_ propiR1_mut3	AATGACCATCAATTTTGCAAATTGTAAGTCGTATCTCCCGCGGCTGCGTTT
R_ propiR1_mut3	AAACGCAGCCGCGGGAGATACGACTTACAATTTGCAAAATTGATGGTCATTGC
F_ propiR1_mut4	AATGACCATCAATTTTGCAAATTGTAAGTCGTAAGTCCCGCGGCTGCGTTT
R_ propiR1_mut4	AAACGCAGCCGCGGGACTTACGACTTACAATTTGCAAAATTGATGGTCATTGC
F_ propiR1_mut5	AATGACCATCAATTTTGCAAATTGTAAGTCGTTTGTCCCGCGGCTGCGTTT
R_ propiR1_mut5	AAACGCAGCCGCGGGACAAACGACTTACAATTTGCAAAATTGATGGTCATTGC
F_ propiR1_mut6	AATGACCATCAATTTTGCAAATTGTAAGTCGAATGTCCCGCGGCTGCGTTT
R_ propiR1_mut6	AAACGCAGCCGCGGGACATTCGACTTACAATTTGCAAAATTGATGGTCATTGC
F_ propiR1_mut7	AATGACCATCAATTTTGCAAATTGTAAGTCCTATGTCCCGCGGCTGCGTTT
R_ propiR1_mut7	AAACGCAGCCGCGGGACATAGGACTTACAATTTGCAAAATTGATGGTCATTGC
F_ propiR1_mut8	AATGACCATCAATTTTGCAAATTGTAAGTGGTATGTCCCGCGGCTGCGTTT
R_ propiR1_mut8	AAACGCAGCCGCGGGACATACCACTTACAATTTGCAAAATTGATGGTCATTGC
F_ propiR1_mut9	AATGACCATCAATTTTGCAAATTGTAAGACGTATGTCCCGCGGCTGCGTTT
R_ propiR1_mut9	AAACGCAGCCGCGGGACATACGTCTTACAATTTGCAAAATTGATGGTCATTGC
F_ propiR1_mut10	AATGACCATCAATTTTGCAAATTGTAACTCGTATGTCCCGCGGCTGCGTTT
R_ propiR1_mut10	AAACGCAGCCGCGGGACATACGAGTTACAATTTGCAAAATTGATGGTCATTGC
F_ propiR1_G:Unt5	AATGACCATCAATTTTGCAAATTGTAAGTCGTGTGTCCCGCGGCTGCGTTT
R_ propiR1_G:Unt5	AAACGCAGCCGCGGGACACACGACTTACAATTTGCAAAATTGATGGTCATTGC
F_ propiR1_G:Unt8	AATGACCATCAATTTTGCAAATTGTAAGTTGTATGTCCCGCGGCTGCGTTT
R_ propiR1_G:Unt8	AAACGCAGCCGCGGGACATACAACTTACAATTTGCAAAATTGATGGTCATTGC
Oligos used for cloning of target sites predicted by RNAhybrid
F_lnc027353	AATGACCCCGCTTCGGGCTTGCAGATGGCAATTCGTATGTCTAATTCCGCGGCTGCGTTT
R_lnc027353	AAACGCAGCCGCGGAATTAGACATACGAATTGCCATCTGCAAGCCCGAAGCGGGGTCATTGC
F_AAEL001794	AATGACCAATAACGGTTTTGCGCTCACCGCGTATGTTCTGATCCGCGGCTGCGTTT
R_AAEL001794	AAACGCAGCCGCGGATCAGAACATACGCGGTGAGCGCAAAACCGTTATTGGTCATTGC
F_AAEL000564	AATGACCTTTTAGCAGCATCAATGGTCGTATGTCATGCGCCGCGGCTGCGTTT
R_AAEL000564	AAACGCAGCCGCGGCGCATGACATACGACCATTGATGCTGCTAAAAGGTCATTGC
F_AAEL006445	AATGACCGACGTTCGGGTTTGGGCTGATGGATGTTGGGGTGGGATTGTATGTCTTTAGCCGCGGCTGCGTTT
R_AAEL006445	AAACGCAGCCGCGGCTAAAGACATACAATCCCACCCCAACATCCATCAGCCCAAACCCGAACGTCGGTCATTGC
F_AAEL007197	AATGACCTTTGGTTTGTGACGCTGATCGGAGCCGTATGTCTCAGCCCGCGGCTGCGTTT
R_AAEL007197	AAACGCAGCCGCGGGCTGAGACATACGGCTCCGATCAGCGTCACAAACCAAAGGTCATTGC
F_AAEL003865	AATGACCCCAAGATCACGAGCAGGTAGTATCGGAGGAAGTATGTCAGTCTCCGCGGCTGCGTTT
R_AAEL003865	AAACGCAGCCGCGGAGACTGACATACTTCCTCCGATACTACCTGCTCGTGATCTTGGGGTCATTGC
F_TF000249 (Pao_Bel_Ele55)	AATGACCTACCGTAAGATTACGTTTGTTCAATGTGTGTCGTATGTGCTACCGCGGCTGCGTTT
R_TF000249 (Pao_Bel_Ele55)	AAACGCAGCCGCGGTAGCACATACGACACACATTGAACAAACGTAATCTTACGGTAGGTCATTGC
Oligos used for RT-q-PCR
F_qlnc027353	CTTGCAGATGGCAATTCG
R_qlnc027353	CACAGTGTTCAGTTGGTTCAGC
F_qAAEL001794	GCGAGTTCGTGAAATTATTTGGACC
R_qAAEL001794	GCCACTGAATAGGTACTGTATGGCC
F_qAAEL000564	GGCAGCGACTTTGCGACTTCGATTA
R_qAAEL000564	CGGACCCGTTTAGCATAGCTATCG
F_qAAEL009838	GCCGAGTTGACCAACGAAAATG
R_qAAEL009838	CCGATCGAAACTGGGACACTT
F_qAAEL006445	GCCATGCAGAACAACAATGGCA
R_qAAEL006445	CGGCAATGTTAACCACCAACTG
F_qAAEL007197	GGCCGATTCATCATCAATCTG
R_qAAEL007197	CCGATCAGAATGTTCGCGATC
F_qAAEL003865	GCGACGACAGTCGTTTCGTACA
R_qAAEL003865	CGCTTGGAACCTTCGGCGAAAA
F_qAlbo27353	GGCTTGCAGATGGCAATT
R_qAlbo27353	GCATCCAGATGACCCCTG
Oligos used for validation of lnc027353-expression (Figure S5A)
F_lnc027353-i	GGCCAGCCAATATTCCGGAAT
R_lnc027353-i	CGGTAACAGTTCCGGGAATC
F_lnc027353-ii	GGGACAATAATGGGTAGCATTC
R_lnc027353-ii	CGCTCGAAGAATCCATGGAACA
Oligos used for 5' RACE of slicer products
5' RACE RNA Adapter	GCUGAUGGCGAUGAAUGAACACUGCGUUUGCUGGCUUUGAUGAAA
transcript-specific reverse primer/ outer RACE reverse primer	CACAGTGTTCAGTTGGTTCAGC
outer RACE forward primer	GCTGATGGCGATGAATGAACACTG
inner RACE forward primer	CGCGGATCCGAACACTGCGTTTGCTGGCTTTGATG
inner RACE reverse primer	TTTGCCCGTAGAATGTTGCG
inner RACE forward primer for In-Fusion cloning	CGGTACCCGGGGATCCGCGGATCCGAACACTGCGTTTGCTGGCTTTGATG
inner RACE reverse primer for In-Fusion cloning	CGACTCTAGAGGATCTTTGCCCGTAGAATGTTGCG
Oligos used for cloning of other lnc027353-targeting Piwi5-associated piRNAs
F_TS piRNA1	AATGACCGGGTGGAAATTTTGACGTACAGCTTGCTGTAGAGCCCCGCGGCTGCGTTT
R_TS piRNA1	AAACGCAGCCGCGGGGCTCTACAGCAAGCTGTACGTCAAAATTTCCACCCGGTCATTGC
F_TS piRNA2	AATGACCATCTGCATTTGTTCCATGGATTCTTCGACCGCGGCTGCGTTT
R_TS piRNA2	AAACGCAGCCGCGGTCGAAGAATCCATGGAACAAATGCAGATGGTCATTGC
F_TS piRNA3	AATGACCCCTATGGGACAATAATGGGTAGCATTCACAATTATTCGGTTATCCGCGGCTGCGTTT
R_TS piRNA3	AAACGCAGCCGCGGATAACCGAATAATTGTGAATGCTACCCATTATTGTCCCATAGGGGTCATTGC
F_TS piRNA4	AATGACCTTGTTCCATGGATTCTTCGAGCGCAACCGCGGCTGCGTTT
R_TS piRNA4	AAACGCAGCCGCGGTTGCGCTCGAAGAATCCATGGAACAAGGTCATTGC
F_TS piRNA5	AATGACCCGGGTGGAAATTTTGACGTACAGCTTGCTGTAGACCGCGGCTGCGTTT
R_TS piRNA5	AAACGCAGCCGCGGTCTACAGCAAGCTGTACGTCAAAATTTCCACCCGGGTCATTGC
F_TS piRNA6	AATGACCTTGTAGAAATGTATCTGCATTTGTTCCATGGATTCCCGCGGCTGCGTTT
R_TS piRNA6	AAACGCAGCCGCGGGAATCCATGGAACAAATGCAGATACATTTCTACAAGGTCATTGC
F_TS piRNA7	AATGACCGTATCTGCATTTGTTCCATGGATTCTTCGAGCGCAACATTCTACGGGCAACCGCGGCTGCGTTT
R_TS piRNA7	AAACGCAGCCGCGGTTGCCCGTAGAATGTTGCGCTCGAAGAATCCATGGAACAAATGCAGATACGGTCATTGC
F_TS piRNA8	AATGACCCGCTTCGGGCTTGCAGATGGCAACCGCGGCTGCGTTT
R_TS piRNA8	AAACGCAGCCGCGGTTGCCATCTGCAAGCCCGAAGCGGGTCATTGC
F_TS piRNA9	AATGACCAGCAGAATCTAAATCATTGAGTGTCTACCGGGGCCGCGGCTGCGTTT
R_TS piRNA9	AAACGCAGCCGCGGCCCCGGTAGACACTCAATGATTTAGATTCTGCTGGTCATTGC
