## Supplemental Table S4 for "A piRNA-lncRNA regulatory network initiates responder and trailer piRNA formation during mosquito embryonic development"

### Sheet: Table S4
Sequencing datasets used in this study.
SRR accession number	sample name	Strategy	published in
SRR8729851	Aedes_posterior_embryo_1h_sample_2	RNA-seq
SRR8729852	Aedes_posterior_embryo_1h_sample_1	RNA-seq
SRR8729853	Aedes_anterior_embryo_1h_sample_2	RNA-seq
SRR8729854	Aedes_anterior_embryo_1h_sample_1	RNA-seq
SRR923702	0-2hr Embryo	RNA-seq	Matthews et al., Nature 2018
SRR923853	8-12hr Embryo	RNA-seq	Matthews et al., Nature 2018
SRR923704	12-16hr Embryos	RNA-seq	Matthews et al., Nature 2018
SRR923824	16-20hr Embryo	RNA-seq	Matthews et al., Nature 2018
SRR923827	20-24hr Embryo	RNA-seq	Matthews et al., Nature 2018
SRR923828	24-28hr Embryo	RNA-seq	Matthews et al., Nature 2018
SRR923826	2-4hr Embryo	RNA-seq	Matthews et al., Nature 2018
SRR923831	28-32hr Embryo	RNA-seq	Matthews et al., Nature 2018
SRR923833	32-36hr Embryo	RNA-seq	Matthews et al., Nature 2018
SRR923834	36-40hr Embryo	RNA-seq	Matthews et al., Nature 2018
SRR923838	40-44hr Embryo	RNA-seq	Matthews et al., Nature 2018
SRR923839	44-48hr Embryo	RNA-seq	Matthews et al., Nature 2018
SRR923840	48-52hr Embryo	RNA-seq	Matthews et al., Nature 2018
SRR923837	4-8hr Embryo	RNA-seq	Matthews et al., Nature 2018
SRR923844	52-56hr Embryo	RNA-seq	Matthews et al., Nature 2018
SRR923845	56-60hr Embryo	RNA-seq	Matthews et al., Nature 2018
SRR923846	60-64hr Embryos	RNA-seq	Matthews et al., Nature 2018
SRR923849	64-68hr Embryos	RNA-seq	Matthews et al., Nature 2018
SRR923850	68-72hr Embryos	RNA-seq	Matthews et al., Nature 2018
SRR923851	72-76hr Embryos	RNA-seq	Matthews et al., Nature 2018
SRR069091	FatBody_Not Blood Fed	RNA-seq	Price et al., PLoS One, 2011
SRR069092	Fat_body_Post Blood Meal	RNA-seq	Price et al., PLoS One, 2011
SRR1166458	Female_Antennae_SF_5.2	RNA-seq	Matthews et al., BMC Genomics, 2016
SRR1166459	Female_Antennae__SF_5.1	RNA-seq	Matthews et al., BMC Genomics, 2016
SRR1166460	Female_Antennae__SF_6	RNA-seq	Matthews et al., BMC Genomics, 2016
SRR1166461	Female_Antennae__SF_7	RNA-seq	Matthews et al., BMC Genomics, 2016
SRR1166462	Female_Antennae__SF_8	RNA-seq	Matthews et al., BMC Genomics, 2016
SRR1166463	Female_Brains_SF_5	RNA-seq	Matthews et al., BMC Genomics, 2016
SRR1166464	Female_Brains_SF_6	RNA-seq	Matthews et al., BMC Genomics, 2016
SRR1166465	Female_Brains_SF_7	RNA-seq	Matthews et al., BMC Genomics, 2016
SRR1166466	Female_Brains_SF_8	RNA-seq	Matthews et al., BMC Genomics, 2016
SRR1166467	Female_Rostrums_SF_1	RNA-seq	Matthews et al., BMC Genomics, 2016
SRR1166468	Female_Rostrums_SF_2	RNA-seq	Matthews et al., BMC Genomics, 2016
SRR1166469	Female_Rostrums_SF_3	RNA-seq	Matthews et al., BMC Genomics, 2016
SRR1166470	Female_abdomainalTip_SF_1	RNA-seq	Matthews et al., BMC Genomics, 2016
SRR1166471	Female_abdomainalTip_SF_2	RNA-seq	Matthews et al., BMC Genomics, 2016
SRR1166472	Female_abdomainalTip_SF_3	RNA-seq	Matthews et al., BMC Genomics, 2016
SRR1166473	Female_Hindlegs_SF_1	RNA-seq	Matthews et al., BMC Genomics, 2016
SRR1166474	Female_Hindlegs_SF_2	RNA-seq	Matthews et al., BMC Genomics, 2016
SRR1166475	Female_Hindlegs_SF_3	RNA-seq	Matthews et al., BMC Genomics, 2016
SRR1166476	Female_Hindlegs_SF_4	RNA-seq	Matthews et al., BMC Genomics, 2016
SRR1166477	Female_Hindlegs_SF_5	RNA-seq	Matthews et al., BMC Genomics, 2016
SRR1166478	Female_Hindlegs_SF_6	RNA-seq	Matthews et al., BMC Genomics, 2016
SRR1166479	Female_Midlegs_SF_1	RNA-seq	Matthews et al., BMC Genomics, 2016
SRR1166480	Female_Midlegs_SF_2	RNA-seq	Matthews et al., BMC Genomics, 2016
SRR1166481	Female_Midlegs_SF_3	RNA-seq	Matthews et al., BMC Genomics, 2016
SRR1166482	Female_Forelegs_SF_1	RNA-seq	Matthews et al., BMC Genomics, 2016
SRR1166483	Female_Forelegs_SF_2	RNA-seq	Matthews et al., BMC Genomics, 2016
SRR1166484	Female_Forelegs_SF_3	RNA-seq	Matthews et al., BMC Genomics, 2016
SRR1166485	Female_Hindlegs_BF_1	RNA-seq	Matthews et al., BMC Genomics, 2016
SRR1166486	Female_Hindlegs_BF_2	RNA-seq	Matthews et al., BMC Genomics, 2016
SRR1166487	Female_Hindlegs_BF_3	RNA-seq	Matthews et al., BMC Genomics, 2016
SRR1166488	Female_Hindlegs_BF_4	RNA-seq	Matthews et al., BMC Genomics, 2016
SRR1166489	Female_Antennae_BF_1.2	RNA-seq	Matthews et al., BMC Genomics, 2016
SRR1166490	Female_Antennae_BF_1.1	RNA-seq	Matthews et al., BMC Genomics, 2016
SRR1166491	Female_Antennae_BF_2	RNA-seq	Matthews et al., BMC Genomics, 2016
SRR1166492	Female_Antennae_BF_3	RNA-seq	Matthews et al., BMC Genomics, 2016
SRR1166493	Female_Antennae_BF_4	RNA-seq	Matthews et al., BMC Genomics, 2016
SRR1166494	Female_Rostrums_BF_1	RNA-seq	Matthews et al., BMC Genomics, 2016
SRR1166495	Female_Rostrums_BF_2	RNA-seq	Matthews et al., BMC Genomics, 2016
SRR1166496	Female_Rostrums_BF_3	RNA-seq	Matthews et al., BMC Genomics, 2016
SRR1166497	Female_Brains_BF_1	RNA-seq	Matthews et al., BMC Genomics, 2016
SRR1166498	Female_Brains_BF_2	RNA-seq	Matthews et al., BMC Genomics, 2016
SRR1166499	Female_Brains_BF_3	RNA-seq	Matthews et al., BMC Genomics, 2016
SRR1166500	Female_Brains_BF_4	RNA-seq	Matthews et al., BMC Genomics, 2016
SRR1166501	Female_Antennae_O_1	RNA-seq	Matthews et al., BMC Genomics, 2016
SRR1167466	Female_Antennae_O_2	RNA-seq	Matthews et al., BMC Genomics, 2016
SRR1167467	Female_Antennae_O_3	RNA-seq	Matthews et al., BMC Genomics, 2016
SRR1167468	Female_Antennae_O_4	RNA-seq	Matthews et al., BMC Genomics, 2016
SRR1167469	Female_Hindlegs_O_6	RNA-seq	Matthews et al., BMC Genomics, 2016
SRR1167470	Female_Hindlegs_O_7	RNA-seq	Matthews et al., BMC Genomics, 2016
SRR1167471	Female_Hindlegs_O_8	RNA-seq	Matthews et al., BMC Genomics, 2016
SRR1167472	Female_midlegs_O_1	RNA-seq	Matthews et al., BMC Genomics, 2016
SRR1167473	Female_midlegs_O_5	RNA-seq	Matthews et al., BMC Genomics, 2016
SRR1167474	Female_midlegs_O_6	RNA-seq	Matthews et al., BMC Genomics, 2016
SRR1167475	Female_forelegs_O_1	RNA-seq	Matthews et al., BMC Genomics, 2016
SRR1167476	Female_forelegs_O_6	RNA-seq	Matthews et al., BMC Genomics, 2016
SRR1167477	Female_forelegs_O_7	RNA-seq	Matthews et al., BMC Genomics, 2016
SRR1167478	Female_abdominalTip_O_5	RNA-seq	Matthews et al., BMC Genomics, 2016
SRR1167479	Female_abdominalTip_O_6	RNA-seq	Matthews et al., BMC Genomics, 2016
SRR1167480	Female_abdominalTip_O_7	RNA-seq	Matthews et al., BMC Genomics, 2016
SRR1167481	Female_Brains_O_1	RNA-seq	Matthews et al., BMC Genomics, 2016
SRR1167482	Female_Brains_O_2	RNA-seq	Matthews et al., BMC Genomics, 2016
SRR1167483	Female_Brains_O_3	RNA-seq	Matthews et al., BMC Genomics, 2016
SRR1167484	Female_Brains_O_4	RNA-seq	Matthews et al., BMC Genomics, 2016
SRR1167485	Male_Rostrums_1.1	RNA-seq	Matthews et al., BMC Genomics, 2016
SRR1167486	Male_Rostrums_1.2	RNA-seq	Matthews et al., BMC Genomics, 2016
SRR1167487	Male_Rostrums_2.1	RNA-seq	Matthews et al., BMC Genomics, 2016
SRR1167488	Male_Rostrums_2.2	RNA-seq	Matthews et al., BMC Genomics, 2016
SRR1167489	Male_Rostrums_3.1	RNA-seq	Matthews et al., BMC Genomics, 2016
SRR1167490	Male_Rostrums_3.2	RNA-seq	Matthews et al., BMC Genomics, 2016
SRR1167491	Male_Hindlegs_4	RNA-seq	Matthews et al., BMC Genomics, 2016
SRR1167492	Male_Hindlegs_5	RNA-seq	Matthews et al., BMC Genomics, 2016
SRR1167493	Female_Antennae_SF_1.2	RNA-seq	Matthews et al., BMC Genomics, 2016
SRR1167494	Female_Antennae_SF_1.3	RNA-seq	Matthews et al., BMC Genomics, 2016
SRR1167495	Female_Antennae_SF_1.1	RNA-seq	Matthews et al., BMC Genomics, 2016
SRR1167496	Female_Antennae_SF_2.2	RNA-seq	Matthews et al., BMC Genomics, 2016
SRR1167497	Female_Antennae_SF_2.1	RNA-seq	Matthews et al., BMC Genomics, 2016
SRR1167498	Female_Antennae_SF_3.2	RNA-seq	Matthews et al., BMC Genomics, 2016
SRR1167499	Female_Antennae_SF_3.1	RNA-seq	Matthews et al., BMC Genomics, 2016
SRR1167500	Female_Antennae_SF_4.2	RNA-seq	Matthews et al., BMC Genomics, 2016
SRR1167501	Female_Antennae_SF_4.1	RNA-seq	Matthews et al., BMC Genomics, 2016
SRR1167502	Female_Brains_SF_1	RNA-seq	Matthews et al., BMC Genomics, 2016
SRR1167503	Female_Brains_SF_2	RNA-seq	Matthews et al., BMC Genomics, 2016
SRR1167504	Female_Brains_SF_3	RNA-seq	Matthews et al., BMC Genomics, 2016
SRR1167505	Female_Brains_SF_4	RNA-seq	Matthews et al., BMC Genomics, 2016
SRR1167506	Female_maxillaryPalps_SF_1	RNA-seq	Matthews et al., BMC Genomics, 2016
SRR1167507	Female_maxillaryPalps_SF_2	RNA-seq	Matthews et al., BMC Genomics, 2016
SRR1167508	Female_maxillaryPalps_SF_3	RNA-seq	Matthews et al., BMC Genomics, 2016
SRR1167509	Female_maxillaryPalps_SF_4	RNA-seq	Matthews et al., BMC Genomics, 2016
SRR1167510	Female_proboscises_SF_1	RNA-seq	Matthews et al., BMC Genomics, 2016
SRR1167511	Female_proboscises_SF_2	RNA-seq	Matthews et al., BMC Genomics, 2016
SRR1167512	Female_proboscises_SF_3	RNA-seq	Matthews et al., BMC Genomics, 2016
SRR1167513	Female_proboscises_SF_4	RNA-seq	Matthews et al., BMC Genomics, 2016
SRR1167514	Female_proboscises_SF_5	RNA-seq	Matthews et al., BMC Genomics, 2016
SRR1167515	Female_Ovaries_SF_1.2	RNA-seq	Matthews et al., BMC Genomics, 2016
SRR1167516	Female_Ovaries_SF_1.1	RNA-seq	Matthews et al., BMC Genomics, 2016
SRR1167517	Female_Ovaries_SF_2.2	RNA-seq	Matthews et al., BMC Genomics, 2016
SRR1167518	Female_Ovaries_SF_2.1	RNA-seq	Matthews et al., BMC Genomics, 2016
SRR1167519	Female_Ovaries_SF_3.2	RNA-seq	Matthews et al., BMC Genomics, 2016
SRR1167520	Female_Ov_SF_3.1	RNA-seq	Matthews et al., BMC Genomics, 2016
SRR1167521	Female_Hindlegs_O_1	RNA-seq	Matthews et al., BMC Genomics, 2016
SRR1167522	Female_Hindlegs_O_2	RNA-seq	Matthews et al., BMC Genomics, 2016
SRR1167523	Female_Hindlegs_O_3	RNA-seq	Matthews et al., BMC Genomics, 2016
SRR1167524	Female_Hindlegs_O_4	RNA-seq	Matthews et al., BMC Genomics, 2016
SRR1167525	Female_Hindlegs_O_5	RNA-seq	Matthews et al., BMC Genomics, 2016
SRR1167526	Female_midlegs_O_2	RNA-seq	Matthews et al., BMC Genomics, 2016
SRR1167527	Female_midlegs_O_3	RNA-seq	Matthews et al., BMC Genomics, 2016
SRR1167528	Female_midlegs_O_4	RNA-seq	Matthews et al., BMC Genomics, 2016
SRR1167529	Female_midlegs_O_7	RNA-seq	Matthews et al., BMC Genomics, 2016
SRR1167530	Female_forelegs_O_2	RNA-seq	Matthews et al., BMC Genomics, 2016
SRR1167531	Female_forelegs_O_3	RNA-seq	Matthews et al., BMC Genomics, 2016
SRR1167532	Female_forelegs_O_4	RNA-seq	Matthews et al., BMC Genomics, 2016
SRR1167533	Female_forelegs_O_5	RNA-seq	Matthews et al., BMC Genomics, 2016
SRR1167534	Female_abdominalTip_O_1	RNA-seq	Matthews et al., BMC Genomics, 2016
SRR1167535	Female_abdominalTip_O_2	RNA-seq	Matthews et al., BMC Genomics, 2016
SRR1167536	Female_abdominalTip_O_3	RNA-seq	Matthews et al., BMC Genomics, 2016
SRR1167537	Female_abdominalTip_O_4	RNA-seq	Matthews et al., BMC Genomics, 2016
SRR1167538	Female_Ovaries_O_1	RNA-seq	Matthews et al., BMC Genomics, 2016
SRR1167539	Female_Ovaries_O_2	RNA-seq	Matthews et al., BMC Genomics, 2016
SRR1167540	Female_Ovaries_O_3	RNA-seq	Matthews et al., BMC Genomics, 2016
SRR1167541	Female_Ovaries_O_4	RNA-seq	Matthews et al., BMC Genomics, 2016
SRR1167542	Male_Brains_1.2	RNA-seq	Matthews et al., BMC Genomics, 2016
SRR1167543	Male_Brains_1.1	RNA-seq	Matthews et al., BMC Genomics, 2016
SRR1167544	Male_Brains_2.2	RNA-seq	Matthews et al., BMC Genomics, 2016
SRR1167545	Male_Brains_2.1	RNA-seq	Matthews et al., BMC Genomics, 2016
SRR1167546	Male_Brains_3.2	RNA-seq	Matthews et al., BMC Genomics, 2016
SRR1167547	Male_Brains_3.1	RNA-seq	Matthews et al., BMC Genomics, 2016
SRR1167548	Male_Antennae_1.2	RNA-seq	Matthews et al., BMC Genomics, 2016
SRR1167549	Male_Antennae_1.1	RNA-seq	Matthews et al., BMC Genomics, 2016
SRR1167550	Male_Antennae_2.2	RNA-seq	Matthews et al., BMC Genomics, 2016
SRR1167551	Male_Antennae_2.1	RNA-seq	Matthews et al., BMC Genomics, 2016
SRR1167552	Male_Antennae_3.2	RNA-seq	Matthews et al., BMC Genomics, 2016
SRR1167553	Male_Antennae_3.1	RNA-seq	Matthews et al., BMC Genomics, 2016
SRR1167554	Male_forelegs_1	RNA-seq	Matthews et al., BMC Genomics, 2016
SRR1167555	Male_forelegs_2	RNA-seq	Matthews et al., BMC Genomics, 2016
SRR1167556	Male_forelegs_3	RNA-seq	Matthews et al., BMC Genomics, 2016
SRR1167557	Male_Hindlegs_1	RNA-seq	Matthews et al., BMC Genomics, 2016
SRR1167558	Male_Hindlegs_2	RNA-seq	Matthews et al., BMC Genomics, 2016
SRR1167559	Male_Hindlegs_3	RNA-seq	Matthews et al., BMC Genomics, 2016
SRR1167560	Male_midlegs_1	RNA-seq	Matthews et al., BMC Genomics, 2016
SRR1167561	Male_midlegs_2	RNA-seq	Matthews et al., BMC Genomics, 2016
SRR1167562	Male_midlegs_3	RNA-seq	Matthews et al., BMC Genomics, 2016
SRR1167563	Male_abdominalTip_1.2	RNA-seq	Matthews et al., BMC Genomics, 2016
SRR1167564	Male_abdominalTip_1.1	RNA-seq	Matthews et al., BMC Genomics, 2016
SRR1167565	Male_abdominalTip_2.2	RNA-seq	Matthews et al., BMC Genomics, 2016
SRR1167566	Male_abdominalTip_2.1	RNA-seq	Matthews et al., BMC Genomics, 2016
SRR1167567	Male_abdominalTip_3.2	RNA-seq	Matthews et al., BMC Genomics, 2016
SRR1167568	Male_abdominalTip_3.1	RNA-seq	Matthews et al., BMC Genomics, 2016
SRR1282055	Ae. aegypti Small vs. Large Fatbody Transcriptome	RNA-seq
SRR1283006	Adult Malpighian tubule female	RNA-seq
SRR2659965	Aegypti_salivarygland_male_female	RNA-seq	Ribeiro et al., PLoS One, 2016
SRR2659966	Aegypti_salivarygland_male_female	RNA-seq	Ribeiro et al., PLoS One, 2016
SRR3213863	female lower reporductive tract post-mating 0hpm 1	RNA-seq	Alfonso-Parra et al., Plos Negl Trop Dis, 2016
SRR3213864	female lower reporductive tract post-mating 0hpm 2	RNA-seq	Alfonso-Parra et al., Plos Negl Trop Dis, 2016
SRR3213865	female lower reporductive tract post-mating 6hpm 1	RNA-seq	Alfonso-Parra et al., Plos Negl Trop Dis, 2016
SRR3213866	female lower reporductive tract post-mating 6hpm 2	RNA-seq	Alfonso-Parra et al., Plos Negl Trop Dis, 2016
SRR3213867	female lower reporductive tract post-mating 24hpm 1	RNA-seq	Alfonso-Parra et al., Plos Negl Trop Dis, 2016
SRR3213868	female lower reporductive tract post-mating 24hpm 2	RNA-seq	Alfonso-Parra et al., Plos Negl Trop Dis, 2016
SRR3213869	lower reproductive tract virgin	RNA-seq	Alfonso-Parra et al., Plos Negl Trop Dis, 2016
SRR3554588	Aedes aegypti early sperm	RNA-seq	Sutton et al., BMC Genomics, 2016
SRR3554589	Aedes aegypti late sperm	RNA-seq	Sutton et al., BMC Genomics, 2016
SRR3554591	Aedes aegypti gonadectomised male	RNA-seq	Sutton et al., BMC Genomics, 2016
SRR3680433	Adult Malpighian tubule female	RNA-seq	Li et al., Front. Physiol., 2017
SRR3680434	Adult Malpighian tubule female	RNA-seq	Li et al., Front. Physiol., 2017
SRR6311325	Male_accessory_glands_2	RNA-seq	Matthews et al., Nature 2018
SRR6311326	Male_accessory_glands_1	RNA-seq	Matthews et al., Nature 2018
SRR6311329	Male_accessory_glands_3	RNA-seq	Matthews et al., Nature 2018
SRR6311330	Ovaries_1	RNA-seq	Matthews et al., Nature 2018
SRR6311331	Ovaries_2	RNA-seq	Matthews et al., Nature 2018
SRR6311332	Male_accessory_glands_4	RNA-seq	Matthews et al., Nature 2018
SRR6311353	carcass_male3	RNA-seq	Matthews et al., Nature 2018
SRR6311354	carcass_male4	RNA-seq	Matthews et al., Nature 2018
SRR6311355	carcass_male1	RNA-seq	Matthews et al., Nature 2018
SRR6311356	carcass_male2	RNA-seq	Matthews et al., Nature 2018
SRR6311357	carcass_female3	RNA-seq	Matthews et al., Nature 2018
SRR6311358	carcass_female4	RNA-seq	Matthews et al., Nature 2018
SRR6311359	carcass_female1	RNA-seq	Matthews et al., Nature 2018
SRR6311360	carcass_female2	RNA-seq	Matthews et al., Nature 2018
SRR6311390	Male_testes_4	RNA-seq	Matthews et al., Nature 2018
SRR6311391	Male_testes_3	RNA-seq	Matthews et al., Nature 2018
SRR6311393	Ovaries_4	RNA-seq	Matthews et al., Nature 2018
SRR6311394	Ovaries_3	RNA-seq	Matthews et al., Nature 2018
SRR6311395	Male_testes_2	RNA-seq	Matthews et al., Nature 2018
SRR6311396	Male_testes_1	RNA-seq	Matthews et al., Nature 2018
SRR7733944	mated accessory glands	RNA-seq	Degner et al., Mol Cell Proteomics, 2019
SRR7733945	mated accessory glands	RNA-seq	Degner et al., Mol Cell Proteomics, 2019
SRR7733946	mated accessory glands	RNA-seq	Degner et al., Mol Cell Proteomics, 2019
SRR7733947	mated accessory glands	RNA-seq	Degner et al., Mol Cell Proteomics, 2019
SRR7733948	virgin accessory glands	RNA-seq	Degner et al., Mol Cell Proteomics, 2019
SRR7733949	virgin accessory glands	RNA-seq	Degner et al., Mol Cell Proteomics, 2019
SRR7733950	virgin accessory glands	RNA-seq	Degner et al., Mol Cell Proteomics, 2019
SRR7733951	virgin accessory glands	RNA-seq	Degner et al., Mol Cell Proteomics, 2019
SRR7733952	testes	RNA-seq	Degner et al., Mol Cell Proteomics, 2019
SRR7733953	testes	RNA-seq	Degner et al., Mol Cell Proteomics, 2019
SRR7733954	testes	RNA-seq	Degner et al., Mol Cell Proteomics, 2019
SRR7733955	testes	RNA-seq	Degner et al., Mol Cell Proteomics, 2019
SRR8261013	antenna_males_5d_5	RNA-seq	Tallon et al., Sci Rep, 2019
SRR8261014	antenna_males_5d_6	RNA-seq	Tallon et al., Sci Rep, 2019
SRR8261015	antenna_ales_1d_6	RNA-seq	Tallon et al., Sci Rep, 2019
SRR8261016	antenna_males_1d_5	RNA-seq	Tallon et al., Sci Rep, 2019
SRR8261017	antenna_males_1d_4	RNA-seq	Tallon et al., Sci Rep, 2019
SRR8261018	antenna_males_1d_3	RNA-seq	Tallon et al., Sci Rep, 2019
SRR8261019	antenna_males_3d_4	RNA-seq	Tallon et al., Sci Rep, 2019
SRR8261020	antenna_males_3d_3	RNA-seq	Tallon et al., Sci Rep, 2019
SRR8261021	antenna_males_3d_2	RNA-seq	Tallon et al., Sci Rep, 2019
SRR8261022	antenna_males_3d_1	RNA-seq	Tallon et al., Sci Rep, 2019
SRR8261023	antenna_males_3d_1	RNA-seq	Tallon et al., Sci Rep, 2019
SRR8261024	antenna_males_3d_2	RNA-seq	Tallon et al., Sci Rep, 2019
SRR8261025	antenna_males_5d_1	RNA-seq	Tallon et al., Sci Rep, 2019
SRR8261026	antenna_males_5d_2	RNA-seq	Tallon et al., Sci Rep, 2019
SRR8261027	antenna_males_5d_3	RNA-seq	Tallon et al., Sci Rep, 2019
SRR8261028	antenna_males_5d_4	RNA-seq	Tallon et al., Sci Rep, 2019
SRR8261029	antenna_males_1d_1	RNA-seq	Tallon et al., Sci Rep, 2019
SRR8261030	antenna_males_1d_2	RNA-seq	Tallon et al., Sci Rep, 2019
SRR8261031	antenna_females_5d_1	RNA-seq	Tallon et al., Sci Rep, 2019
SRR8261032	antenna_females_5d_2	RNA-seq	Tallon et al., Sci Rep, 2019
SRR8261033	antenna_females_3d_5	RNA-seq	Tallon et al., Sci Rep, 2019
SRR8261034	antenna_females_3d_6	RNA-seq	Tallon et al., Sci Rep, 2019
SRR8261035	antenna_females_5d_1	RNA-seq	Tallon et al., Sci Rep, 2019
SRR8261036	antenna_females_5d_2	RNA-seq	Tallon et al., Sci Rep, 2019
SRR8261037	antenna_females_5d_3	RNA-seq	Tallon et al., Sci Rep, 2019
SRR8261038	antenna_females_5d_4	RNA-seq	Tallon et al., Sci Rep, 2019
SRR8261039	antenna_females_3d_3	RNA-seq	Tallon et al., Sci Rep, 2019
SRR8261040	antenna_females_3d_4	RNA-seq	Tallon et al., Sci Rep, 2019
SRR8261041	antenna_females_1d_3	RNA-seq	Tallon et al., Sci Rep, 2019
SRR8261042	antenna_females_1d_4	RNA-seq	Tallon et al., Sci Rep, 2019
SRR8261043	antenna_females_1d_1	RNA-seq	Tallon et al., Sci Rep, 2019
SRR8261044	antenna_females_1d_2	RNA-seq	Tallon et al., Sci Rep, 2019
SRR8261045	antenna_females_3d_1	RNA-seq	Tallon et al., Sci Rep, 2019
SRR8261046	antenna_females_3d_2	RNA-seq	Tallon et al., Sci Rep, 2019
SRR8261047	antenna_females_1d_5	RNA-seq	Tallon et al., Sci Rep, 2019
SRR8261048	antenna_females_1d_6	RNA-seq	Tallon et al., Sci Rep, 2019
SRR8326956	wild-type non-blood-Femaled Aedes aegypti midgut	RNA-seq	Buchmann et al., bioRxiv, 2019
SRR923701	Male Testes	RNA-seq	Matthews et al., Nature 2018
SRR923703	Male Carcass	RNA-seq	Matthews et al., Nature 2018
SRR923705	12hr-BF Female Ovary	RNA-seq	Matthews et al., Nature 2018
SRR923736	72hr BF female Carcass	RNA-seq	Matthews et al., Nature 2018
SRR923822	36hr-BF Female Ovary	RNA-seq	Matthews et al., Nature 2018
SRR923823	12hr-BF Female Carcass	RNA-seq	Matthews et al., Nature 2018
SRR923829	24hr-BF Female Ovary	RNA-seq	Matthews et al., Nature 2018
SRR923830	24hr-BF Female Carcass	RNA-seq	Matthews et al., Nature 2018
SRR923835	36hr-BF Female Carcass	RNA-seq	Matthews et al., Nature 2018
SRR923841	48hr-BF Female Carcass	RNA-seq	Matthews et al., Nature 2018
SRR923842	48hr-BF Female Ovary	RNA-seq	Matthews et al., Nature 2018
SRR923847	60hr BF-Female Carcass	RNA-seq	Matthews et al., Nature 2018
SRR923848	60hr-BF Female Ovary	RNA-seq	Matthews et al., Nature 2018
SRR923852	72hr BF female Ovary	RNA-seq	Matthews et al., Nature 2018
SRR923856	Non-BF Female Carcass	RNA-seq	Matthews et al., Nature 2018
SRR923857	Non-BF Female Ovary	RNA-seq	Matthews et al., Nature 2018
SRR924021	Male Testes-Paired	RNA-seq	Matthews et al., Nature 2018
SRR924022	Male Carcass-Paired	RNA-seq	Matthews et al., Nature 2018
SRR924023	72hr BF female Carcass-Paired	RNA-seq	Matthews et al., Nature 2018
SRR924024	72hr BF female Ovary -Paired	RNA-seq	Matthews et al., Nature 2018
SRR6311313	Early_pupae_male7	RNA-seq	Matthews et al., Nature 2018
SRR6311314	Early_pupae_male8	RNA-seq	Matthews et al., Nature 2018
SRR6311315	Early_pupae_male5	RNA-seq	Matthews et al., Nature 2018
SRR6311316	Early_pupae_female3	RNA-seq	Matthews et al., Nature 2018
SRR6311317	Early_pupae_female4	RNA-seq	Matthews et al., Nature 2018
SRR6311351	Early_pupae_female1	RNA-seq	Matthews et al., Nature 2018
SRR6311352	Early_pupae_female2	RNA-seq	Matthews et al., Nature 2018
SRR6311311	L1_10	RNA-seq	Matthews et al., Nature 2018
SRR6311312	L1_11	RNA-seq	Matthews et al., Nature 2018
SRR6311318	L1_13	RNA-seq	Matthews et al., Nature 2018
SRR6311320	L1_14	RNA-seq	Matthews et al., Nature 2018
SRR6311372	L1_9	RNA-seq	Matthews et al., Nature 2018
SRR6311373	L1_7	RNA-seq	Matthews et al., Nature 2018
SRR6311374	L1_6	RNA-seq	Matthews et al., Nature 2018
SRR6311375	L1_5	RNA-seq	Matthews et al., Nature 2018
SRR6311376	L1_8	RNA-seq	Matthews et al., Nature 2018
SRR6311377	L1_4	RNA-seq	Matthews et al., Nature 2018
SRR6311378	L1_3	RNA-seq	Matthews et al., Nature 2018
SRR6311379	L1_2	RNA-seq	Matthews et al., Nature 2018
SRR6311380	L1_1	RNA-seq	Matthews et al., Nature 2018
SRR923825	1st Instar Larvae	RNA-seq	Matthews et al., Nature 2018
SRR6311343	L2_8	RNA-seq	Matthews et al., Nature 2018
SRR6311344	L2_7	RNA-seq	Matthews et al., Nature 2018
SRR6311345	L2_9	RNA-seq	Matthews et al., Nature 2018
SRR6311371	L2_10	RNA-seq	Matthews et al., Nature 2018
SRR6311381	L2_6	RNA-seq	Matthews et al., Nature 2018
SRR6311382	L2_11	RNA-seq	Matthews et al., Nature 2018
SRR6311383	L2_12	RNA-seq	Matthews et al., Nature 2018
SRR6311384	L2_5	RNA-seq	Matthews et al., Nature 2018
SRR6311385	L2_13	RNA-seq	Matthews et al., Nature 2018
SRR6311386	L2_14	RNA-seq	Matthews et al., Nature 2018
SRR6311388	L2_1	RNA-seq	Matthews et al., Nature 2018
SRR6311392	L2_3	RNA-seq	Matthews et al., Nature 2018
SRR923832	2nd Instar Larvae	RNA-seq	Matthews et al., Nature 2018
SRR6311341	L3_female_7	RNA-seq	Matthews et al., Nature 2018
SRR6311342	L3_male_5	RNA-seq	Matthews et al., Nature 2018
SRR6311346	L3_male_2	RNA-seq	Matthews et al., Nature 2018
SRR6311347	L3_male_1	RNA-seq	Matthews et al., Nature 2018
SRR6311348	L3_female_15	RNA-seq	Matthews et al., Nature 2018
SRR6311349	L3_female_4	RNA-seq	Matthews et al., Nature 2018
SRR6311350	L3_male_3	RNA-seq	Matthews et al., Nature 2018
SRR6311387	L2_15	RNA-seq	Matthews et al., Nature 2018
SRR923836	3rd Instar Larvae	RNA-seq	Matthews et al., Nature 2018
SRR6311363	L4_female_3	RNA-seq	Matthews et al., Nature 2018
SRR6311364	L4_female_4	RNA-seq	Matthews et al., Nature 2018
SRR6311365	L4_male_1	RNA-seq	Matthews et al., Nature 2018
SRR6311366	L4_male_2	RNA-seq	Matthews et al., Nature 2018
SRR6311367	L4_male_7	RNA-seq	Matthews et al., Nature 2018
SRR6311368	L4_male_8	RNA-seq	Matthews et al., Nature 2018
SRR6311369	L4_female_5	RNA-seq	Matthews et al., Nature 2018
SRR6311370	L4_female_6	RNA-seq	Matthews et al., Nature 2018
SRR6311389	L2_4	RNA-seq	Matthews et al., Nature 2018
SRR923843	4th Instar Larvae	RNA-seq	Matthews et al., Nature 2018
SRR6311319	Early_pupae_male6	RNA-seq	Matthews et al., Nature 2018
SRR6311321	Late_pupae_male_6	RNA-seq	Matthews et al., Nature 2018
SRR6311322	Late_pupae_male5	RNA-seq	Matthews et al., Nature 2018
SRR6311323	Late_pupae_male_4	RNA-seq	Matthews et al., Nature 2018
SRR6311324	Late_pupae_female3	RNA-seq	Matthews et al., Nature 2018
SRR6311327	Late_pupae_male_8	RNA-seq	Matthews et al., Nature 2018
SRR6311328	Late_pupae_male_7	RNA-seq	Matthews et al., Nature 2018
SRR6311361	Late_pupae_female1	RNA-seq	Matthews et al., Nature 2018
SRR6311362	Late_pupae_female2	RNA-seq	Matthews et al., Nature 2018
SRR6311333	Mid_pupae_male_5	RNA-seq	Matthews et al., Nature 2018
SRR6311334	Mid_pupae_male_6	RNA-seq	Matthews et al., Nature 2018
SRR6311335	Mid_pupae_male_7	RNA-seq	Matthews et al., Nature 2018
SRR6311336	Mid_pupae_male_8	RNA-seq	Matthews et al., Nature 2018
SRR6311337	Mid_pupae_female_2	RNA-seq	Matthews et al., Nature 2018
SRR6311338	Mid_pupae_female_3	RNA-seq	Matthews et al., Nature 2018
SRR6311339	Mid_pupae_male_4	RNA-seq	Matthews et al., Nature 2018
SRR6311340	Mid_pupae_female_1	RNA-seq	Matthews et al., Nature 2018
